# Addition of a single bacterial isolate to conventional larval rearing water can impact wing size and longevity in adult male *Aedes aegypti*

**DOI:** 10.64898/2026.01.27.701390

**Authors:** Camden M. Dezse, Noha K. El-Dougdoug, Sarah M. Short

**Affiliations:** Department of Entomology, The Ohio State University, Columbus, OH, USA; Botany and Microbiology Department, Faculty of Science, Benha University, Benha, Egypt

**Keywords:** *Aedes aegypti*, Cedecea, microbiota, bacteria, life history, longevity, mass rearing

## Abstract

Male mosquitoes are mass-reared around the globe for use in mosquito control programs like Sterile Insect Technique and Incompatible Insect Technique. During larval development, mosquitoes co-exist with complex microbial communities that serve as food and also form the internal microbiota of the organism. The microbiota can impact multiple larval and adult life history traits including development rate and male body size. In the present study, we investigated how male wing length and adult male longevity is impacted by the addition of a single bacterial isolate to otherwise conventional larval rearing water. Of three isolates tested, we found that larval exposure to one, *Cedecea sp*., resulted in adult males with significantly reduced wing length and longevity. Our findings suggest that minor modifications of the microbial community during larval development can have life-long effects on mosquitoes which, like many organisms, acquire their microbiota from the environment. Moreover, they suggest that mosquito life history traits can be influenced by small shifts in the microbial rearing community, which could impact the efficacy and efficiency of mosquito mass rearing for vector control.
