## Supplementary File S1 for "Addition of a single bacterial isolate to conventional larval rearing water can impact wing size and longevity in adult male *Aedes aegypti*"

### Sheet: WingLengthData
rep	treat	length
five	kocuria	1.353
five	kocuria	1.314
five	kocuria	1.341
five	kocuria	1.342
five	kocuria	1.344
five	kocuria	1.303
five	kocuria	1.352
five	kocuria	1.363
five	kocuria	1.332
five	kocuria	1.34
five	kocuria	1.371
five	kocuria	1.313
five	kocuria	1.31
five	kocuria	1.309
five	kocuria	1.329
five	kocuria	1.325
five	kocuria	1.301
five	kocuria	1.343
five	kocuria	1.311
five	kocuria	1.322
five	kocuria	1.354
five	kocuria	1.383
five	kocuria	1.335
five	kocuria	1.333
five	kocuria	1.324
five	kocuria	1.346
five	kocuria	1.324
five	kocuria	1.378
four	kocuria	1.361
four	kocuria	1.413
four	kocuria	1.321
four	kocuria	1.342
four	kocuria	1.333
four	kocuria	1.328
four	kocuria	1.295
four	kocuria	1.332
four	kocuria	1.358
four	kocuria	1.413
two	kocuria	1.958
two	kocuria	1.971
two	kocuria	1.931
two	kocuria	2.059
two	kocuria	2.015
two	kocuria	1.929
one	kocuria	1.663
one	kocuria	1.716
one	kocuria	1.65
one	kocuria	1.722
one	kocuria	1.732
one	kocuria	1.688
one	kocuria	1.704
one	kocuria	1.73
one	kocuria	1.667
one	kocuria	1.77
one	kocuria	1.68
one	kocuria	1.682
one	kocuria	1.762
one	kocuria	1.594
one	kocuria	1.827
one	kocuria	1.615
five	asaia	1.304
five	asaia	1.381
five	asaia	1.318
five	asaia	1.32
five	asaia	1.319
five	asaia	1.369
five	asaia	1.327
five	asaia	1.314
five	asaia	1.296
five	asaia	1.342
five	asaia	1.317
five	asaia	1.375
five	asaia	1.33
five	asaia	1.276
five	asaia	1.293
five	asaia	1.247
five	asaia	1.292
five	asaia	1.292
five	asaia	1.277
five	asaia	1.336
five	asaia	1.346
five	asaia	1.312
five	asaia	1.305
five	asaia	1.307
four	asaia	1.341
four	asaia	1.32
four	asaia	1.373
four	asaia	1.306
four	asaia	1.305
four	asaia	1.397
four	asaia	1.278
four	asaia	1.352
four	asaia	1.312
four	asaia	1.31
four	asaia	1.327
four	asaia	1.296
four	asaia	1.401
four	asaia	1.308
four	asaia	1.362
four	asaia	1.297
four	asaia	1.318
four	asaia	1.344
four	asaia	1.35
four	asaia	1.254
four	asaia	1.337
four	asaia	1.361
four	asaia	1.341
four	asaia	1.362
four	asaia	1.318
four	asaia	1.367
four	asaia	1.332
four	asaia	1.304
four	asaia	1.337
four	asaia	1.394
two	asaia	1.958
two	asaia	1.857
two	asaia	1.991
two	asaia	1.941
two	asaia	1.923
two	asaia	1.918
two	asaia	2.039
two	asaia	2.036
two	asaia	1.9
two	asaia	1.825
two	asaia	2.011
two	asaia	1.82
two	asaia	1.895
one	asaia	1.556
one	asaia	1.643
one	asaia	1.716
one	asaia	1.748
one	asaia	1.686
one	asaia	1.678
one	asaia	1.702
one	asaia	1.68
one	asaia	1.73
one	asaia	1.674
one	asaia	1.741
one	asaia	1.725
one	asaia	1.782
one	asaia	1.817
one	asaia	1.749
one	asaia	1.724
one	asaia	1.76
one	asaia	1.72
one	asaia	1.689
one	asaia	1.734
one	asaia	1.761
one	asaia	1.748
one	asaia	1.582
one	asaia	1.678
one	asaia	1.677
one	asaia	1.723
one	asaia	1.801
one	asaia	1.675
one	asaia	1.729
one	asaia	1.733
one	asaia	1.743
five	cedecea	1.309
five	cedecea	1.269
five	cedecea	1.253
five	cedecea	1.3
five	cedecea	1.244
five	cedecea	1.292
five	cedecea	1.287
five	cedecea	1.318
five	cedecea	1.291
five	cedecea	1.26
five	cedecea	1.292
five	cedecea	1.377
four	cedecea	1.295
four	cedecea	1.252
four	cedecea	1.265
four	cedecea	1.283
four	cedecea	1.323
four	cedecea	1.272
four	cedecea	1.325
four	cedecea	1.224
four	cedecea	1.354
four	cedecea	1.307
four	cedecea	1.287
two	cedecea	1.947
two	cedecea	1.937
two	cedecea	1.96
two	cedecea	2.061
two	cedecea	1.934
two	cedecea	1.983
two	cedecea	1.975
two	cedecea	1.872
two	cedecea	2.004
two	cedecea	2.029
two	cedecea	1.91
one	cedecea	1.652
one	cedecea	1.528
five	negative_control	1.389
five	negative_control	1.332
five	negative_control	1.361
five	negative_control	1.349
five	negative_control	1.328
five	negative_control	1.334
five	negative_control	1.307
five	negative_control	1.309
five	negative_control	1.267
five	negative_control	1.352
five	negative_control	1.322
five	negative_control	1.345
five	negative_control	1.31
five	negative_control	1.295
five	negative_control	1.326
five	negative_control	1.357
five	negative_control	1.32
five	negative_control	1.327
five	negative_control	1.387
five	negative_control	1.316
five	negative_control	1.329
five	negative_control	1.338
five	negative_control	1.318
five	negative_control	1.254
five	negative_control	1.347
five	negative_control	1.355
five	negative_control	1.325
five	negative_control	1.343
five	negative_control	1.34
four	negative_control	1.333
four	negative_control	1.348
four	negative_control	1.336
four	negative_control	1.357
four	negative_control	1.354
four	negative_control	1.329
four	negative_control	1.339
four	negative_control	1.369
four	negative_control	1.35
four	negative_control	1.313
four	negative_control	1.317
four	negative_control	1.248
four	negative_control	1.311
four	negative_control	1.317
four	negative_control	1.314
four	negative_control	1.324
four	negative_control	1.312
four	negative_control	1.303
two	negative_control	2.028
two	negative_control	1.996
two	negative_control	1.942
two	negative_control	1.967
two	negative_control	1.939
two	negative_control	2
one	negative_control	1.732
one	negative_control	1.673
one	negative_control	1.705
one	negative_control	1.733
one	negative_control	1.668
one	negative_control	1.644
one	negative_control	1.744
one	negative_control	1.683
one	negative_control	1.77
one	negative_control	1.71
one	negative_control	1.686
one	negative_control	1.739
one	negative_control	1.752
one	negative_control	1.679
one	negative_control	1.711
one	negative_control	1.708
one	negative_control	1.768
one	negative_control	1.684
one	negative_control	1.805
one	negative_control	1.728
one	negative_control	1.735
one	negative_control	1.687
one	negative_control	1.717
one	negative_control	1.677
one	negative_control	1.765

### Sheet: SurvivalData
indiv	treat	day	status	rep
1	asaia	4	1	1
2	asaia	5	1	1
3	asaia	7	1	1
4	asaia	7	1	1
5	asaia	14	1	1
6	asaia	15	1	1
7	asaia	17	1	1
8	asaia	18	1	1
9	asaia	18	1	1
10	asaia	21	1	1
11	asaia	21	1	1
12	asaia	21	1	1
13	asaia	21	1	1
14	asaia	22	1	1
15	asaia	22	1	1
16	asaia	23	1	1
17	asaia	24	1	1
18	asaia	25	1	1
19	asaia	25	1	1
20	asaia	28	1	1
21	asaia	31	1	1
22	asaia	31	1	1
23	asaia	35	1	1
24	asaia	36	1	1
25	asaia	38	1	1
1	cedecea	13	1	1
2	cedecea	15	1	1
3	cedecea	15	1	1
4	cedecea	16	1	1
5	cedecea	19	1	1
6	cedecea	19	1	1
7	cedecea	19	1	1
8	cedecea	19	1	1
9	cedecea	35	1	1
7	kocuria	2	1	1
8	kocuria	3	1	1
9	kocuria	7	1	1
10	kocuria	7	1	1
11	kocuria	11	1	1
12	kocuria	14	1	1
13	kocuria	17	1	1
14	kocuria	22	1	1
15	kocuria	24	1	1
16	kocuria	33	1	1
17	kocuria	36	1	1
18	kocuria	37	1	1
19	kocuria	38	1	1
20	kocuria	39	1	1
21	kocuria	40	1	1
22	kocuria	40	1	1
23	kocuria	40	1	1
24	kocuria	41	1	1
25	kocuria	47	1	1
26	kocuria	48	1	1
27	kocuria	55	1	1
1	negative_control	1	1	1
2	negative_control	8	1	1
3	negative_control	10	1	1
4	negative_control	13	1	1
5	negative_control	15	1	1
6	negative_control	15	1	1
7	negative_control	19	1	1
8	negative_control	20	1	1
9	negative_control	21	1	1
10	negative_control	21	1	1
11	negative_control	22	1	1
12	negative_control	22	1	1
13	negative_control	23	1	1
14	negative_control	24	1	1
15	negative_control	25	1	1
16	negative_control	25	1	1
17	negative_control	26	1	1
18	negative_control	27	1	1
19	negative_control	27	1	1
20	negative_control	28	1	1
21	negative_control	31	1	1
22	negative_control	33	1	1
23	negative_control	34	1	1
24	negative_control	36	1	1
25	negative_control	51	1	1
1	asaia	11	1	2
2	asaia	16	1	2
3	asaia	16	1	2
4	asaia	17	1	2
5	asaia	23	1	2
6	asaia	24	1	2
7	asaia	25	1	2
8	asaia	25	1	2
9	asaia	26	1	2
10	asaia	26	1	2
11	asaia	26	1	2
12	asaia	27	1	2
13	asaia	27	1	2
14	asaia	27	1	2
15	asaia	27	1	2
16	asaia	27	1	2
17	asaia	29	1	2
18	asaia	29	1	2
19	asaia	29	1	2
20	asaia	31	1	2
21	asaia	33	1	2
22	asaia	35	1	2
23	asaia	37	1	2
24	asaia	38	1	2
25	asaia	38	1	2
1	cedecea	2	1	2
2	cedecea	10	1	2
3	cedecea	17	1	2
4	cedecea	17	1	2
5	cedecea	19	1	2
6	cedecea	21	1	2
7	cedecea	21	1	2
8	cedecea	22	1	2
9	cedecea	23	1	2
10	cedecea	23	1	2
11	cedecea	23	1	2
12	cedecea	25	1	2
13	cedecea	25	1	2
14	cedecea	26	1	2
15	cedecea	26	1	2
16	cedecea	28	1	2
17	cedecea	28	1	2
18	cedecea	30	1	2
19	cedecea	32	1	2
20	cedecea	32	1	2
21	cedecea	34	1	2
22	cedecea	34	1	2
23	cedecea	34	1	2
24	cedecea	37	1	2
25	cedecea	39	1	2
1	kocuria	3	1	2
2	kocuria	18	1	2
3	kocuria	21	1	2
4	kocuria	21	1	2
5	kocuria	22	1	2
6	kocuria	23	1	2
7	kocuria	23	1	2
8	kocuria	24	1	2
9	kocuria	24	1	2
10	kocuria	24	1	2
11	kocuria	25	1	2
12	kocuria	25	1	2
13	kocuria	27	1	2
14	kocuria	28	1	2
15	kocuria	31	1	2
16	kocuria	31	1	2
17	kocuria	31	1	2
18	kocuria	31	1	2
19	kocuria	34	1	2
20	kocuria	34	1	2
21	kocuria	35	1	2
22	kocuria	35	1	2
23	kocuria	38	1	2
24	kocuria	44	1	2
25	kocuria	46	1	2
2	negative_control	2	1	2
3	negative_control	15	1	2
4	negative_control	20	1	2
5	negative_control	20	1	2
6	negative_control	23	1	2
7	negative_control	27	1	2
8	negative_control	31	1	2
9	negative_control	36	1	2
10	negative_control	37	1	2
11	negative_control	38	1	2
12	negative_control	39	1	2
13	negative_control	42	1	2
14	negative_control	42	1	2
15	negative_control	47	1	2
16	negative_control	50	1	2
1	asaia	3	1	4
2	asaia	10	1	4
3	asaia	10	1	4
4	asaia	13	1	4
5	asaia	14	1	4
6	asaia	15	1	4
7	asaia	17	1	4
8	asaia	22	1	4
9	asaia	23	1	4
10	asaia	24	1	4
11	asaia	29	1	4
12	asaia	29	1	4
13	asaia	29	1	4
14	asaia	31	1	4
15	asaia	34	1	4
16	asaia	34	1	4
17	asaia	35	1	4
18	asaia	36	1	4
19	asaia	37	1	4
20	asaia	41	1	4
21	asaia	42	1	4
22	asaia	43	1	4
23	asaia	44	1	4
24	asaia	45	1	4
25	asaia	46	1	4
1	kocuria	2	1	4
2	kocuria	2	1	4
3	kocuria	13	1	4
4	kocuria	15	1	4
5	kocuria	20	1	4
6	kocuria	22	1	4
7	kocuria	23	1	4
8	kocuria	23	1	4
9	kocuria	23	1	4
10	kocuria	24	1	4
11	kocuria	24	1	4
12	kocuria	24	1	4
13	kocuria	25	1	4
14	kocuria	25	1	4
15	kocuria	25	1	4
16	kocuria	26	1	4
17	kocuria	29	1	4
18	kocuria	32	1	4
19	kocuria	34	1	4
20	kocuria	36	1	4
21	kocuria	43	1	4
22	kocuria	45	1	4
23	kocuria	50	1	4
24	kocuria	54	1	4
1	negative_control	2	1	4
2	negative_control	3	1	4
3	negative_control	14	1	4
4	negative_control	22	1	4
5	negative_control	23	1	4
6	negative_control	23	1	4
7	negative_control	24	1	4
8	negative_control	24	1	4
9	negative_control	27	1	4
10	negative_control	27	1	4
11	negative_control	27	1	4
12	negative_control	29	1	4
13	negative_control	29	1	4
14	negative_control	30	1	4
15	negative_control	30	1	4
16	negative_control	37	1	4
17	negative_control	39	1	4
18	negative_control	41	1	4
19	negative_control	41	1	4
20	negative_control	42	1	4
21	negative_control	42	1	4
22	negative_control	44	1	4
23	negative_control	44	1	4
24	negative_control	44	1	4
25	negative_control	48	1	4
3	asaia	14	1	5
4	asaia	17	1	5
5	asaia	19	1	5
6	asaia	19	1	5
7	asaia	20	1	5
8	asaia	20	1	5
9	asaia	21	1	5
10	asaia	23	1	5
11	asaia	23	1	5
12	asaia	26	1	5
13	asaia	26	1	5
14	asaia	29	1	5
15	asaia	30	1	5
16	asaia	30	1	5
17	asaia	31	1	5
18	asaia	32	1	5
19	asaia	34	1	5
20	asaia	34	1	5
21	asaia	35	1	5
22	asaia	40	1	5
23	asaia	41	1	5
24	asaia	50	1	5
25	asaia	51	1	5
1	cedecea	6	1	5
2	cedecea	18	1	5
3	cedecea	18	1	5
4	cedecea	19	1	5
5	cedecea	20	1	5
6	cedecea	20	1	5
7	cedecea	20	1	5
8	cedecea	20	1	5
9	cedecea	21	1	5
10	cedecea	23	1	5
11	cedecea	23	1	5
12	cedecea	24	1	5
13	cedecea	26	1	5
14	cedecea	26	1	5
15	cedecea	27	1	5
16	cedecea	29	1	5
17	cedecea	29	1	5
18	cedecea	30	1	5
19	cedecea	33	1	5
20	cedecea	33	1	5
21	cedecea	35	1	5
22	cedecea	37	1	5
23	cedecea	37	1	5
24	cedecea	38	1	5
25	cedecea	39	1	5
1	kocuria	11	1	5
2	kocuria	17	1	5
3	kocuria	17	1	5
4	kocuria	19	1	5
5	kocuria	20	1	5
6	kocuria	20	1	5
7	kocuria	21	1	5
8	kocuria	21	1	5
9	kocuria	22	1	5
10	kocuria	23	1	5
11	kocuria	24	1	5
12	kocuria	25	1	5
13	kocuria	26	1	5
14	kocuria	28	1	5
15	kocuria	28	1	5
16	kocuria	28	1	5
17	kocuria	28	1	5
18	kocuria	31	1	5
19	kocuria	33	1	5
20	kocuria	35	1	5
21	kocuria	36	1	5
22	kocuria	41	1	5
23	kocuria	41	1	5
24	kocuria	41	1	5
25	kocuria	46	1	5
1	negative_control	11	1	5
2	negative_control	14	1	5
3	negative_control	18	1	5
4	negative_control	18	1	5
5	negative_control	21	1	5
6	negative_control	23	1	5
7	negative_control	23	1	5
8	negative_control	23	1	5
9	negative_control	24	1	5
10	negative_control	25	1	5
11	negative_control	26	1	5
12	negative_control	26	1	5
13	negative_control	27	1	5
14	negative_control	28	1	5
15	negative_control	28	1	5
16	negative_control	28	1	5
17	negative_control	29	1	5
18	negative_control	29	1	5
19	negative_control	30	1	5
20	negative_control	33	1	5
21	negative_control	36	1	5
22	negative_control	38	1	5
23	negative_control	40	1	5
24	negative_control	42	1	5
25	negative_control	42	1	5

### Sheet: BacteriaSequenceData
Bacteiral ID	Best match	Query cover	Percent identity	E value	Seq. length	Sequence
Kocuria sp.	Kocuria rhizophila	1	1	0	1382	AGTCGAACGCTGAAGCTTGGTGCTTGCACTGGGTGGATGAGTGGCGAACGGGTGAGTAATACGTGAGTAACCTGCCCTTGACTCTGGGATAAGCCTGGGAAACTGGGTCTAATACTGGATACGACATGTCACCGCATGGTGGTGTGTGGAAAGGGTTTTACTGGTTTTGGATGGGCTCACGGCCTATCAGCTTGTTGGTGGGGTAATGGCTCACCAAGGCGACGACGGGTAGCCGGCCTGAGAGGGTGACCGGCCACACTGGGACTGAGACACGGCCCAGACTCCTACGGGAGGCAGCAGTGGGGAATATTGCACAATGGGCGGAAGCCTGATGCAGCGACGCCGCGTGAGGGATGACGGCCTTCGGGTTGTAAACCTCTTTCAGCACGGAAGAAGCGA…
Asaia sp.	Asaia krungthepensis	1	0.9985	0	1351	TGCAGTCGCACGGACCTTTCGGGGTGAGTGGCGGACGGGTGAGTAACGCGTAGGGATCTATCCACGGGTGGGGGATAACACCGGGAAACTGGTGCTAATACCGCATGATACCTGAGGGTCAAAGGCGCGAGTCGCCTGTGGAGGAGCCTGCGTTCGATTAGCTTGTTGGTGGGGTAAAGGCCTACCAAGGCGATGATCGATAGCTGGTCTGAGAGGATGATCAGCCACACTGGGACTGAGACACGGCCCAGACTCCTACGGGAGGCAGCAGTGGGGAATATTGGACAATGGGCGAAAGCCTGATCCAGCAATGCCGCGTGTGTGAAGAAGGTCTTCGGATTGTAAAGCACTTTCGACGGGGACGATGATGACGGTACCCGTAGAAGAAGCCCCGGCTAA…
Cedecea sp.	Cedecea neteri	1	1	0	1403	GCAGTCGAGCGGTAGCACGGGGAGCTTGCTCCTGGGTGACGAGCGGCGGACGGGTGAGTAATGTCTGGGGATCTGCCTGATGGAGGGGGATAACTACTGGAAACGGTAGCTAATACCGCATAACGTCGCAAGACCAAAGAGGGGGACCTTCGGGCCTCTTGCCATCAGATGAACCCAGATGGGATTAGCTAGTAGGTGGGGTAATGGCTCACCTAGGCGACGATCCCTAGCTGGTCTGAGAGGATGACCAGCCACACTGGAACTGAGACACGGTCCAGACTCCTACGGGAGGCAGCAGTGGGGAATATTGCACAATGGGCGCAAGCCTGATGCAGCCATGCCGCGTGTATGAAGAAGGCCTTCGGGTTGTAAAGTACTTTCAGCGAGGAGGAAGGCATT…
